# Microchimerism in the Human Brain, Quantitative Assessment and Single Nucleus Profiling Establish Cell Types and Diversity

**DOI:** 10.64898/2026.06.05.730225

**Authors:** Sami B. Kanaan, Ashley McDonough, Coline Gentil, Jeff Ojemann, Haynes Heaton, Reza Behboudi, Dan T. A. Eisenberg, Scott N. Furlan, Dan Geraghty, Joe Rutledge, Francesca Urselli, Jonathan R. Weinstein, J. Lee Nelson

## Abstract

Bi-directional maternal-fetal exchange during pregnancy creates a long-term microchimerism legacy in both individuals, but its presence and cellular fate in the human brain remain poorly defined. We identified maternal microchimerism in the majority of surgically resected epilepsy brains by polymorphism-specific qPCR, across temporal, frontal, parietal, and hippocampal regions. We conducted single nucleus RNA sequencing (snRNA-seq) and analysis by *cellector,* a genetic demultiplexing tool to detect rare allogeneic cells, to test epilepsy specimens and healthy brains from gestation to old age from publicly available snRNA-seq datasets. Microchimerism was detected in both cohorts and revealed diverse neuronal, glial, immune, and vascular identities. L2/3 intratelencephalic neuronal subtypes and microglial/perivascular macrophage were dominant profiles. Microchimerism showed heterogeneous transcriptional profiles and differences from host nuclei. Microchimerism persisted into advanced age but with diminishing frequency. Together, these findings establish microchimerism with cellular diversity as a common feature of the human brain, prenatal through advanced age.
