## Supplemental Table 1 for "Microchimerism in the Human Brain, Quantitative Assessment and Single Nucleus Profiling Establish Cell Types and Diversity"

### Sheet: Sheet1
	ID	regions	sex	age of seizure onset (years)	age at resection (years)	noted brain pathology	0
	01	hippocampus	F	0	1	Hemimegalencephaly
	02	temporal, hippocampus	F	0	0.1	Hemimegalencephaly
	06	temporal, frontal	M	0.3	8.1	Surge-Weber
	07	temporal, parietal	F	0.4	0.6; 5.9	Focal cortical dysplasia
	08	temporal, hippocampus,	F	1.4	8.4	Gliosis, cortical dysplasia
	09	temporal, frontal, parietal, hippocampus	M	0.6	2	Hemimegalencephaly, cortical dysplasia
	11	parietal	M	0.8	2.8	Focal cortical dysplasia
	12	frontal, parietal, hippocampus	F	2.4	9.4	Focal cortical dysplasia
	13	frontal, hippocampus	F	4.3	6.8	Gliosis
	14	temporal, hippocampus	M	1.2	13.25	Gliosis
	15	frontal, parietal, hippocampus	M	0.3	3.3	Gliosis
	17	frontal	F	6.6	11.25	Gliosis
	20	parietal, hippocampus	F	4.1	10.1	Gliosis
	21	temporal, hippocampus	M	10.3	14.3	Gliosis, mesial temporal sclerosis
	23	hippocampus	M	0.75	5.75	Sclerosis hippo
	24	temporal, hippocampus	M	12.2	17.2	Gliosis
	26	frontal	F	14.6	12.6	Gioma
	27	temporal, hippocampus	M	2.2	6.2	Mesial temporal sclerosis, hippocampal sclerosis
	33	temporal	M	2.6	3	Ganglioglioma
	35	temporal	M	2.5	3.8	Ganglioma/dysplasia
	37	temporal	M	14	15	Ganglioglioma
	38	temporal	F	1	9	Focal cortical dysplasia
	40	frontal, parietal, hippocampus	F	12.75	13.2	Rasmussen's encephalitis
	42	temporal, frontal, hippocampus	F	0	7.89	Gliosis
	44	temporal, hippocampus	M	8.9	9.4	Atypical ganglioglioma
	46	temporal, hippocampus	F	1	15	Dysplasia, mesial sclerosis
	47	temporal	F	7	14	Gliotic tissue
	48	temporal, frontal	F	3.4	17.4; 18.6	Gliosis
	49	temporal	M	0	17.8	Dysembryoplastic neuroepithelial tumor
	51	temporal, hippocampus	F	8	10.4	Focal cortical dysplasia, mesial sclerosis
	54	temporal	F	12.9	13.75	Oligodendroglioma (WHO grade II)
