## Supplemental Table 2 for "Microchimerism in the Human Brain, Quantitative Assessment and Single Nucleus Profiling Establish Cell Types and Diversity"

### Sheet: Sheet1
ID	region	Number of Nuclei	Median Reads per Cell	Median Genes per Cell	Total Genes Detected	Median UMI Counts per Cell	Number of reads	Mitochondrial % cutoff	RNA UMIs per cell lower cutoff	RNA UMIs per cell upper cutoff	scrubletR doublet score cutoff	Number of Cells Kept (Final)	% Kept	snRNA-seq 10x chemistry version	GEO ID
7	lateral parietal	17852	5949	2051	31551	3517	256502928	0.1	500	25000	0.2	12473	0.698689	Next GEM 3' v3.1
12	hippocampus	9053	4002	1337	31093	1928	200789385	0.1	500	25000	0.2	7312	0.807688	Next GEM 3' v3.1
13	hippocampus	17399	5065	1346	32427	2047	237714165	0.1	500	25000	0.2	14497	0.833209	Next GEM 3' v3.1
14	hippocampus	11571	7140	1526	30415	2556	210530544	0.1	500	25000	0.2	5892	0.509204	Next GEM 3' v3.1
17	frontal medial	13276	5670	1421	30392	2220	243034272	0.1	500	25000	0.2	8819	0.664281	Next GEM 3' v3.1
23	hippocampus	18064	4654	1406	32453	1976	235410578	0.1	500	25000	0.2	14434	0.799048	Next GEM 3' v3.1
40	frontal anterior	27255	3437	1181	32370	1597	191450061	0.1	500	25000	0.2	21336	0.782829	Next GEM 3' v3.1
42	lateral temporal	20125	4395	1172	32884	1619	280475649	0.1	500	25000	0.2	17742	0.88159	Next GEM 3' v3.1
42	frontal orbital	17447	6318	1941	32410	3063	278762724	0.1	500	25000	0.2	15023	0.861065	Next GEM 3' v3.1
44	hippocampus	14549	5894	1699	32385	2608	249873928	0.1	500	25000	0.2	12024	0.826449	Next GEM 3' v3.1
44	temporal lobe tumor	13992	6680	2040	32067	3173	191292629	0.1	500	25000	0.2	11039	0.788951	Next GEM 3' v3.1
12	parietal	48073	5296	1250	32976	1777	519087186	0.1	500	25000	0.2	39506	0.821792	GEM-X 5' v3
23	hippocampus	26304	11941	1916	33136	3560	483908178	0.1	500	25000	0.2	20059	0.762584	GEM-X 5' v3
42	lateral temporal	44583	8678	1974	33617	3374	530689660	0.1	500	25000	0.2	35284	0.791423	GEM-X 5' v3
51	hippocampus	20558	8309	1411	31704	2201	542586027	0.1	500	25000	0.2	17041	0.828923	GEM-X 5' v3
